# Enrichable consortia of microbial symbionts degrade macroalgal polysaccharides in *Kyphosus* fish

**DOI:** 10.1101/2023.11.28.568905

**Authors:** Aaron Oliver, Sheila Podell, Linda Wegley Kelly, Wesley J. Sparagon, Alvaro M. Plominsky, Robert S. Nelson, Lieve M. L. Laurens, Simona Augyte, Neil A. Sims, Craig E. Nelson, Eric E. Allen

## Abstract

Coastal herbivorous fishes consume macroalgae, which is then degraded by microbes along their digestive tract. However, there is scarce foundational genomic work on the microbiota that perform this degradation. This study explores the potential of *Kyphosus* gastrointestinal microbial symbionts to collaboratively degrade and ferment polysaccharides from red, green, and brown macroalgae through *in silico* study of carbohydrate-active enzyme and sulfatase sequences. Recovery of metagenome-assembled genomes (MAGs) reveals differences in enzymatic capabilities between the major microbial taxa in *Kyphosus* guts. The most versatile of the recovered MAGs were from the Bacteroidota phylum, whose MAGs house enzymes able to decompose a variety of algal polysaccharides. Unique enzymes and predicted degradative capacities of genomes from the *Bacillota* (genus *Vallitalea*) and *Verrucomicrobiota* (order Kiritimatiellales) suggest the potential for microbial transfer between marine sediment and *Kyphosus* digestive tracts. Few genomes contain the required enzymes to fully degrade any complex sulfated algal polysaccharide alone. The distribution of suitable enzymes between MAGs originating from different taxa, along with the widespread detection of signal peptides in candidate enzymes, is consistent with cooperative extracellular degradation of these carbohydrates. This study leverages genomic evidence to reveal an untapped diversity at the enzyme and strain level among *Kyphosus* symbionts and their contributions to macroalgae decomposition. Bioreactor enrichments provide a genomic foundation for degradative and fermentative processes central to translating the knowledge gained from this system to the aquaculture and bioenergy sectors.

**Importance:** Seaweed has long been considered a promising source of sustainable biomass for bioenergy and aquaculture feed, but scalable industrial methods for decomposing terrestrial compounds can struggle to break down seaweed polysaccharides efficiently due to their unique sulfated structures. Fish of the genus *Kyphosus* feed on seaweed by leveraging gastrointestinal bacteria to degrade algal polysaccharides into simple sugars. This study is the first to build genomes for these gastrointestinal bacteria to enhance our understanding of herbivorous fish digestion and fermentation of algal sugars. Investigations at the gene level identify *Kyphosus* guts as an untapped source of seaweed-degrading enzymes ripe for further characterization. These discoveries set the stage for future work incorporating marine enzymes and microbial communities in the industrial degradation of algal polysaccharides.
