## Supplemental Table S1 for "Enrichable consortia of microbial symbionts degrade macroalgal polysaccharides in *Kyphosus* fish"

### Sheet: Caption
Supplementary Table S1. Enrichment sample information.
Inoculum source and reactor feed sources for bioreactor metagenomes. Reactor feed was added only once at inoculation.

### Sheet: Enrichment Information
Sample	Inoculum Species	Inoculum Region	Bioreactor Feed	Incubation Time
R1_6	K. hawaiiensis	Midgut 1	Cellulose	9 Days
R1_12	K. cinerascens	Midgut 3	Cellulose	9 Days
R1_25	K. cinerascens	Midgut 1	Ulva, Sargassum, Agardhiella	9 Days
R1_28	K. hawaiiensis	Hindgut 2	None	9 Days
R1_29	None	None	Ulva, Sargassum, Agardhiella	9 Days
R1_38	K. hawaiiensis	Midgut 2	Ulva, Sargassum, Agardhiella	9 Days
R1_43	K. hawaiiensis	Midgut 3	Ulva	9 Days
R2_8	K. hawaiiensis	Stomach	Ulva	10 Days
R2_24	K. hawaiiensis	Midgut 1	Sargassum	10 Days
R2_26	K. hawaiiensis	Hindgut 1	Ulva	10 Days
