## Supplemental Table S2 for "Enrichable consortia of microbial symbionts degrade macroalgal polysaccharides in *Kyphosus* fish"

### Sheet: Caption
Supplementary Table S2. Assembly statistics for enrichment metagenomes.
Additional descriptive information for these samples is provided in Table 1. Abbreviations: Mbp, megabase pairs; ctg, contig; cds, coding sequences.

### Sheet: Assembly Information
sample	input read pairs	total assembled Mbp	num scf > 2k	n50 (scf > 2k)	max scf length	num CDS
R1_6	4555625	150	7939	15462	642720	54418
R1_12	1195817	149.2	4452	4869	288690	17864
R1_25	3029447	98.6	3233	25919	665014	30493
R1_28	8485937	530.2	22592	5475	163695	92280
R1_29	6605222	63.9	1831	60197	556264	22060
R1_38	221853	39.4	368	14189	95904	2800
R1_43	427596	52.3	2090	6839	72680	9933
R2_8	4096887	54.4	742	163477	890116	12678
R2_24	3284159	66.8	831	165519	1215794	19040
R2_26	7910736	78.3	2303	29426	856204	23431
